# Rates and spectra of *de novo* structural mutation in *Chlamydomonas reinhardtii*

**DOI:** 10.1101/2022.05.23.493040

**Authors:** Eugenio López-Cortegano, Rory J. Craig, Jobran Chebib, Eniolaye J. Balogun, Peter D. Keightley

## Abstract

Genetic variation originates from several types of spontaneous mutation, including single nucleotide substitutions, short insertions and deletions (INDELs), and larger structural changes. Structural mutations (SMs) drive genome evolution and are thought to play major roles in evolutionary adaptation, speciation and genetic disease, including cancers. Sequencing of mutation accumulation (MA) lines has provided estimates of rates and spectra of single nucleotide and INDEL mutations in many species, yet the rate of new SMs is largely unknown. Here, we use long-read sequencing to determine the full mutation spectrum in MA lines derived from two strains (CC-1952 and CC-2931) of the green alga *Chlamydomonas reinhardtii*. The SM rate is highly variable between strains and MA lines, and SMs represent a substantial proportion of all mutations in both strains (CC-1952 6%; CC-2931 12%). The SM spectra also differs considerably between the two strains, with almost all inversions and translocations occurring in CC-2931 MA lines. This variation is associated with heterogeneity in the number and type of active transposable elements (TEs), which comprise major proportions of SMs in both strains (CC-1952 22% and CC-2931 38% of SMs). In CC-2931, a Crypton and a previously undescribed type of DNA element caused 71% of chromosomal rearrangements, while in CC-1952 a *Dualen* LINE was associated with 87% of duplications. Other SMs, notably many large duplications in CC-2931, were likely products of various double-strand break repair pathways. Our results demonstrate that diverse types of SMs occur at substantial rates and support prominent roles for SMs and TEs in evolution.
