## Supplemental Table 1 for "Rates and spectra of *de novo* structural mutation in *Chlamydomonas reinhardtii*"

### Sheet: Sheet1
CHROMOSOME	START	END	STRAIN	LINE	TYPE	MOBILE ANNOTATION	TANDEM REPEAT ANNOTATION
1	1067550	1068595	CC-1952	L1	Duplication
1	1067550	1068595	CC-1952	L1	Insertion Mobile	Dualen-4b_cRei
1	1135733	1135733	CC-1952	L1	Expansion		centromeric
1	1724683	1724684	CC-1952	L6	Expansion		satellite (TRF)
1	1725732	1726784	CC-1952	L3	Contraction		satellite (TRF)
1	2463930	2464226	CC-1952	L3	Insertion Mobile	Dualen-4b_cRei
1	2463930	2464226	CC-1952	L3	Duplication
1	4419889	4420089	CC-1952	L3	Contraction		satellite (TRF)
1	4513998	4514286	CC-1952	L6	Contraction		satellite (TRF)
1	4541862	4542128	CC-1952	L6	Contraction		satellite (TRF)
1	7002337	7002338	CC-1952	L15	Expansion		Satellite (MSAT-1D_CR)
1	7022035	7022036	CC-1952	L15	Expansion		Satellite (MSAT-1D_CR)
1	7563718	7563872	CC-1952	L6	Deletion
1	8250125	8253836	CC-1952	L1	Contraction		satellite (TRF)
2	203170	203171	CC-1952	L6	Expansion		satellite (TRF)
2	1188273	1236082	CC-1952	L6	Duplication
2	1975724	1976051	CC-1952	L15	Contraction		microsatellite
2	1975724	1976051	CC-1952	L3	Contraction		microsatellite
2	3291842	3291903	CC-1952	L6	Contraction		microsatellite
3	5317916	5317916	CC-1952	L15	Expansion		satellite (TRF)
3	5324899	5324900	CC-1952	L6	Expansion		satellite (TRF)
4	16441	16442	CC-1952	L3	Expansion		satellite (TRF)
4	790903	792980	CC-1952	L15	Contraction		centromeric
4	2440119	2440121	CC-1952	L1	Expansion		microsatellite
5	1935931	1936122	CC-1952	L1	Contraction		satellite (TRF)
5	1999937	1999938	CC-1952	L3	Expansion		satellite (TRF)
6	491681	491681	CC-1952	L1	Expansion		satellite (TRF)
6	1249439	1249440	CC-1952	L15	Insertion Mobile	Dualen-4b_cRei
6	1249439	1249887	CC-1952	L15	Duplication
6	3962299	3962302	CC-1952	L15	Expansion		satellite (TRF)
6	5734912	5734913	CC-1952	L6	Insertion Mobile	Dualen-4b_cRei
6	5734912	5736419	CC-1952	L6	Duplication
6	5959225	5959225	CC-1952	L15	Expansion		genic
6	5996866	5996878	CC-1952	L3	Insertion Mobile	Dualen-4b_cRei
6	6559507	6559518	CC-1952	L15	Insertion Mobile	Dualen-4b_cRei
6	7477481	7509167	CC-1952	L3	Excision Mobile	Zisupton-3_cRei
7	3247745	3247745	CC-1952	L15	Expansion		satellite TRF
8	1893547	1894672	CC-1952	L1	Contraction		satellite TRF
8	2886759	2886761	CC-1952	L1	Insertion Mobile	Dualen-4b_cRei
8	3562539	3562825	CC-1952	L6	Contraction		microsatellite
8	3985876	3985876	CC-1952	L6	Expansion		satellite TRF
9	1499062	1499063	CC-1952	L3	Expansion		satellite (MSAT-4A_CR)
9	1588072	1588081	CC-1952	L15	Insertion Mobile	Dualen-4b_cRei
9	4943614	4943627	CC-1952	L15	Insertion Mobile	Dualen-4b_cRei
9	5660177	5660178	CC-1952	L15	Insertion Mobile	Dualen-4b_cRei
9	5660177	5661094	CC-1952	L15	Duplication
9	5739820	5739821	CC-1952	L1	Contraction		microsatellite
10	6017611	6029356	CC-1952	L1	Expansion		satellite (manual)
11	290362	290362	CC-1952	L6	Expansion		satellite (TRF)
11	2135638	2135720	CC-1952	L15	Expansion		satellite (TRF)
11	2222545	2222571	CC-1952	L1	Expansion		microsatellite
11	2592012	2592013	CC-1952	L15	Expansion		microsatellite
11	2754214	2755393	CC-1952	L6	Contraction		satellite (MSAT-4A_CR)
11	2807951	2807956	CC-1952	L1	Expansion		satellite (TRF)
11	3003981	3003981	CC-1952	L6	Expansion		satellite (TRF)
11	3073103	3073104	CC-1952	L1	Expansion		satellite (TRF)
11	3089797	3091430	CC-1952	L6	Contraction		satellite (TRF)
11	3298490	3298493	CC-1952	L1	Expansion		satellite (TRF)
11	3389881	3389882	CC-1952	L3	Expansion		satellite (TRF)
11	3391848	3391848	CC-1952	L6	Expansion		satellite (TRF)
11	3505947	3506127	CC-1952	L15	Contraction		satellite (TRF)
11	3515460	3516199	CC-1952	L6	Duplication
11	5016865	5111318	CC-1952	L15	Deletion
12	1350205	1350206	CC-1952	L15	Expansion		satellite (MSAT-4A_CR)
12	1791487	1796740	CC-1952	L1	Inversion
12	2532020	2540879	CC-1952	L1	Excision Mobile	P-2_cRei
12	3173598	3173598	CC-1952	L1	Insertion Mobile	P-2_cRei
12	4006318	4007513	CC-1952	L6	Contraction		satellite (MSAT-4B_CR)
12	6743372	6744095	CC-1952	L6	Contraction		satellite (TRF)
12	6787304	6787309	CC-1952	L3	Insertion Mobile	Dualen-4b_cRei
12	6875160	6875344	CC-1952	L3	Contraction		satellite (TRF)
12	6926636	6931631	CC-1952	L15	Contraction		centromeric
12	6965699	6965710	CC-1952	L3	Insertion Mobile	Dualen-4b_cRei
12	7005363	7005364	CC-1952	L15	Insertion Mobile	Dualen-4b_cRei
12	7005363	7006375	CC-1952	L15	Duplication
12	7088124	7088124	CC-1952	L6	Expansion		satellite (TRF)
12	7904362	7904465	CC-1952	L6	Contraction		microsatellite
12	8854219	8854539	CC-1952	L3	Contraction		satellite (TRF)
13	1386498	1386514	CC-1952	L6	Insertion Mobile	Dualen-4b_cRei
13	2316337	2316338	CC-1952	L1	Insertion Mobile	Dualen-4b_cRei
13	2316337	2317812	CC-1952	L1	Duplication
14	693567	693567	CC-1952	L15	Expansion		satellite (TRF)
14	2304112	2304113	CC-1952	L15	Insertion Mobile	Dualen-4b_cRei
14	2304112	2304485	CC-1952	L15	Duplication
14	3957061	3957062	CC-1952	L3	Insertion Mobile	Dualen-4b_cRei
14	3957061	3959860	CC-1952	L3	Deletion
14	3959973	3960275	CC-1952	L3	Duplication
14	4179989	4182476	CC-1952	L6	Contraction		genic
15	237407	237598	CC-1952	L15	Contraction		satellite (TRF)
15	300174	300175	CC-1952	L15	Expansion		satellite (TRF)
15	320551	320552	CC-1952	L6	Expansion		satellite (TRF)
15	337439	339095	CC-1952	L3	Contraction		satellite (TRF)
15	340299	340300	CC-1952	L6	Insertion Mobile	Dualen-4b_cRei
15	369612	369613	CC-1952	L1	Expansion		satellite (TRF)
15	369612	369613	CC-1952	L3	Expansion		satellite (TRF)
15	377173	377537	CC-1952	L1	Contraction		satellite (TRF)
15	378560	379485	CC-1952	L1	Contraction		satellite (TRF)
15	1233518	1233519	CC-1952	L15	Expansion		NCL gene family
15	1666968	1666969	CC-1952	L1	Insertion Mobile	Dualen-4b_cRei
15	1666968	1667636	CC-1952	L1	Duplication
15	2115442	2115496	CC-1952	L1	Contraction		microsatellite
15	2776552	2776563	CC-1952	L6	Insertion Mobile	Dualen-4b_cRei
15	3434930	3435338	CC-1952	L3	Contraction		satellite (TRF)
15	3524659	3524659	CC-1952	L15	Expansion		satellite (TRF)
16	627098	627099	CC-1952	L6	Insertion Mobile	Dualen-4b_cRei
16	627098	627622	CC-1952	L6	Duplication
16	3403697	3403918	CC-1952	L3	Contraction		satellite (MSAT-7_cRei)
16	3587347	3587348	CC-1952	L1	Expansion		centromeric
16	3616243	3616348	CC-1952	L1	Contraction		centromeric
16	3708645	3708645	CC-1952	L1	Expansion		satellite (TRF)
16	3721421	3721430	CC-1952	L3	Insertion Mobile	Dualen-4b_cRei
16	4227501	4229704	CC-1952	L15	Contraction		genic
16	4536751	4536752	CC-1952	L6	Insertion Mobile	Dualen-4b_cRei
16	5088277	5089585	CC-1952	L15	Duplication
16	5088277	5089585	CC-1952	L15	Insertion Mobile	Dualen-4b_cRei
17	992092	992093	CC-1952	L1	Expansion		satellite (TRF)
17	2292506	2292507	CC-1952	L15	Expansion		satellite (MSAT-4B_CR)
17	5832983	5832984	CC-1952	L15	Expansion		satellite (TRF)
17	6229996	6231127	CC-1952	L15	Duplication
17	6229996	6231127	CC-1952	L15	Insertion Mobile	Dualen-4b_cRei
1	717531	717664	CC-2931	L6	Contraction		microsatellite
1	975229	975230	CC-2931	L6	Insertion Mobile	CryptonF-1_cRei
1	1031389	1043071	CC-2931	L9	Expansion		centromeric
1	1480313	1480314	CC-2931	L2	Insertion Mobile	CryptonF-1_cRei
1	1487618	1493197	CC-2931	L1	Excision Mobile	EnSpm-N3_cRei
1	1487618	1493197	CC-2931	L14	Excision Mobile	EnSpm-N3_cRei
1	1487618	1493197	CC-2931	L15	Excision Mobile	EnSpm-N3_cRei
1	1487618	1493197	CC-2931	L6	Excision Mobile	EnSpm-N3_cRei
1	1933754	1973125	CC-2931	L2	Duplication
1	1994287	chromosome_11:1703743	CC-2931	L15	Translocation
1	2256369	2256428	CC-2931	L15	Contraction		satellite (manual)
1	2725584	2726768	CC-2931	L9	Expansion		satellite (MSAT-4B_CR)
1	2998796	2998976	CC-2931	L1	Contraction		microsatellite
1	3136752	3136822	CC-2931	L13	Contraction		microsatellite
1	3253330	3338607	CC-2931	L14	Inversion
1	3296263	3296264	CC-2931	L13	Insertion Mobile	unknown-12_cRei
1	3338611	3338612	CC-2931	L14	Insertion Mobile	CryptonF-1_cRei
2	30138	30139	CC-2931	L11	Expansion		microsatellite
2	243871	244172	CC-2931	L15	Contraction		microsatellite
2	301292	301293	CC-2931	L11	Insertion Mobile	CryptonF-1_cRei
2	305059	305060	CC-2931	L13	Insertion Mobile	CryptonF-1_cRei
2	305059	chromosome_02:5334791	CC-2931	L13	Translocation
2	452583	452585	CC-2931	L2	Insertion Mobile	CryptonF-1_cRei
2	527390	527391	CC-2931	L13	Insertion Mobile	unknown-3_cRei
2	527390	527391	CC-2931	L13	Insertion Mobile	unknown-3_cRei
2	527390	527391	CC-2931	L13	Insertion Mobile	unknown-3_cRei
2	527390	6476268	CC-2931	L13	Inversion
2	865752	879835	CC-2931	L2	Expansion		satellite (manual)
2	874054	874054	CC-2931	L9	Expansion		satellite (TRF)
2	876819	chromosome_07:2033321,chromosome_16:5150305	CC-2931	L1	Translocation
2	885289	885290	CC-2931	L2	Expansion		satellite (TRF)
2	1058784	1058785	CC-2931	L13	Expansion		satellite (MSAT-1E_CR)
2	1143824	1143884	CC-2931	L1	Contraction		microsatellite
2	1270518	1270522	CC-2931	L14	Insertion Mobile	CryptonF-1_cRei
2	2523407	2525500	CC-2931	L9	Contraction		satellite (manual)
2	2801583	2801585	CC-2931	L11	Insertion Mobile	EnSpm-N3_cRei
2	4476909	4476910	CC-2931	L6	Insertion Mobile	CryptonF-1_cRei
2	5050531	5061868	CC-2931	L13	Duplication
2	5765758	5786082	CC-2931	L15	Duplication
2	5962130	5962131	CC-2931	L13	Insertion Mobile	CryptonF-1_cRei
2	5962130	6014808	CC-2931	L13	Translocation
2	6014806	6014809	CC-2931	L2	Insertion Mobile	CryptonF-1_cRei
2	6057502	6057503	CC-2931	L15	Insertion Mobile	Helitron2-N7_cRei
2	6087571	6087572	CC-2931	L14	Insertion Mobile	CryptonF-1_cRei
2	6499499	6505640	CC-2931	L15	Expansion		satellite (manual)
2	7024493	7024493	CC-2931	L1	Insertion Mobile	Chlamys-N4_cRei
2	7396747	7396747	CC-2931	L1	Expansion		satellite (TRF)
2	7447538	7447539	CC-2931	L14	Insertion Mobile	CryptonF-1_cRei
2	7522319	7522396	CC-2931	L1	Deletion
2	7612302	7613203	CC-2931	L6	Expansion		satellite (MSAT-4B_CR)
2	7621769	7621776	CC-2931	L13	Insertion Mobile	CryptonF-1_cRei
2	7776731	7776733	CC-2931	L1	Insertion Mobile	MSAT-11_cRei
2	7827607	7827607	CC-2931	L6	Expansion		satellite (TRF)
2	7844118	7844120	CC-2931	L13	Insertion Mobile	CryptonF-1_cRei
2	7871716	7871726	CC-2931	L6	Insertion Mobile	CryptonF-1_cRei
2	8100200	8100202	CC-2931	L6	Insertion Mobile	CryptonF-2_cRei
2	8160481	8160489	CC-2931	L15	Insertion Mobile	unknown-3_cRei
2	8262974	8262989	CC-2931	L1	Insertion Mobile	Chlamys-N4_cRei
2	8522164	8592543	CC-2931	L15	Duplication
2	8669528	8669528	CC-2931	L13	Expansion		satellite (TRF)
2	8675958	8675959	CC-2931	L6	Expansion		satellite (TRF)
2	8738185	8742238	CC-2931	L2	Duplication
3	108874	185374	CC-2931	L2	Duplication
3	129887	129889	CC-2931	L1	Insertion Mobile	CryptonF-1_cRei
3	227504	227725	CC-2931	L2	Deletion
3	269238	270621	CC-2931	L9	Deletion
3	1224834	1224839	CC-2931	L13	Insertion Mobile	CryptonF-1_cRei
3	1267747	1267876	CC-2931	L14	Contraction		satellite (TRF)
3	1719575	1719577	CC-2931	L1	Insertion Mobile	EnSpm-3_cRei
3	1881111	1881113	CC-2931	L14	Insertion Mobile	unknown-3_cRei
3	3134210	3145562	CC-2931	L11	Excision Mobile	EnSpm-3_cRei
3	3134210	3145562	CC-2931	L14	Excision Mobile	EnSpm-3_cRei
3	3134210	3145562	CC-2931	L2	Excision Mobile	EnSpm-3_cRei
3	3134210	3145562	CC-2931	L9	Excision Mobile	EnSpm-3_cRei
3	3134210	3145563	CC-2931	L6	Excision Mobile	EnSpm-3_cRei
3	3296300	3296301	CC-2931	L9	Expansion		satellite (TRF)
3	3991185	3991480	CC-2931	L1	Insertion Mobile	CryptonF-1_cRei
3	3991185	3991480	CC-2931	L1	Deletion
3	4597741	4602980	CC-2931	L2	Inversion
3	4597744	4600689	CC-2931	L2	Deletion
3	4602870	4602979	CC-2931	L2	Deletion
3	5942712	5942713	CC-2931	L13	Insertion Mobile	unknown-3_cRei
3	5942712	chromosome_07:3881579,chromosome_08:3948746	CC-2931	L13	Translocation
3	5983109	chromosome_04:1788682	CC-2931	L15	Translocation
3	6056112	6056117	CC-2931	L14	Insertion Mobile	Chlamys-N4_cRei
3	6151270	6151274	CC-2931	L9	Insertion Mobile	Helitron2-N7_cRei
3	6564255	chromosome_17:6313857	CC-2931	L15	Translocation
3	7056140	7061264	CC-2931	L6	Duplication
4	248461	248463	CC-2931	L13	Insertion Mobile	CryptonF-1_cRei
4	486099	486286	CC-2931	L9	Expansion		satellite (MSAT-4A_CR)
4	584948	584949	CC-2931	L2	Insertion Mobile	CryptonF-1_cRei
4	584948	chromosome_07:2518913	CC-2931	L2	Translocation
4	654393	654393	CC-2931	L13	Expansion		satellite (MSAT-2_CR)
4	686937	687025	CC-2931	L1	Contraction		microsatellite
4	704332	704514	CC-2931	L6	Contraction		satellite (MSAT-2_CR)
4	762214	762215	CC-2931	L15	Expansion		centromeric
4	781031	783097	CC-2931	L2	Expansion		centromeric
4	915330	915331	CC-2931	L15	Expansion		centromeric
4	992903	992957	CC-2931	L14	Contraction		satellite (TRF)
4	1407055	1407073	CC-2931	L11	Insertion Mobile	CryptonF-1_cRei
4	1570884	1570885	CC-2931	L6	Expansion		satellite (manual)
4	2664571	2690166	CC-2931	L6	Duplication
4	2815635	2815640	CC-2931	L13	Insertion Mobile	unknown-3_cRei
4	2827305	2827307	CC-2931	L14	Insertion Mobile	CryptonF-1_cRei
4	3419757	3450682	CC-2931	L13	Duplication
4	3546470	3546476	CC-2931	L14	Insertion Mobile	EnSpm-N3_cRei
4	3556814	3556817	CC-2931	L1	Insertion Mobile	EnSpm-3_cRei
5	5419	7276	CC-2931	L1	Contraction		satellite (TRF)
5	267197	299321	CC-2931	L15	Deletion
5	350129	350286	CC-2931	L2	Duplication
5	651605	651607	CC-2931	L11	Insertion Mobile	EnSpm-3_cRei
5	772643	772661	CC-2931	L6	Contraction		microsatellite
5	865508	865524	CC-2931	L14	Contraction		microsatellite
5	1230195	1241546	CC-2931	L14	Excision Mobile	EnSpm-3_cRei
5	1230196	1241547	CC-2931	L2	Excision Mobile	EnSpm-3_cRei
5	1230196	1241547	CC-2931	L6	Excision Mobile	EnSpm-3_cRei
5	1230196	1241548	CC-2931	L11	Excision Mobile	EnSpm-3_cRei
5	1230196	1241548	CC-2931	L9	Excision Mobile	EnSpm-3_cRei
5	1230427	1230431	CC-2931	L15	Insertion Mobile	unknown-12_cRei
5	1394252	1531316	CC-2931	L14	Inversion
5	1603585	1603588	CC-2931	L11	Insertion Mobile	CryptonF-1_cRei
5	1829977	1829980	CC-2931	L14	Insertion Mobile	unknown-3_cRei
5	1910232	1910409	CC-2931	L11	Duplication
5	2228613	chromosome_13:4700919	CC-2931	L15	Translocation
5	2330630	2330758	CC-2931	L9	Contraction		microsatellite
5	2697078	2697080	CC-2931	L11	Insertion Mobile	unknown-3_cRei
5	2786844	2786846	CC-2931	L2	Insertion Mobile	CryptonF-2_cRei
5	2876632	2876635	CC-2931	L2	Insertion Mobile	unknown-3_cRei
5	3061634	3074783	CC-2931	L2	Duplication
5	3120888	3123572	CC-2931	L13	Duplication
5	3315737	3315738	CC-2931	L2	Insertion Mobile	CryptonF-2_cRei
6	543544	560832	CC-2931	L11	Duplication
6	781075	787857	CC-2931	L1	Duplication
6	823310	823311	CC-2931	L13	Expansion		satellite (manual)
6	972331	972332	CC-2931	L14	Insertion Mobile	CryptonF-1_cRei
6	1020714	1026818	CC-2931	L15	Inversion
6	1779588	1779593	CC-2931	L6	Insertion Mobile	unknown-3_cRei
6	2384024	2444969	CC-2931	L14	Duplication
6	3057783	3058778	CC-2931	L11	Contraction		satellite (TRF)
6	3082142	3082310	CC-2931	L1	Contraction		satellite (TRF)
6	3139536	chromosome_17:944621	CC-2931	L14	Translocation
6	3857106	3862805	CC-2931	L6	Contraction		satellite (MSAT-4B_CR)
6	4166539	4166600	CC-2931	L11	Contraction		microsatellite
6	4284610	4284611	CC-2931	L13	Insertion Mobile	CryptonF-1_cRei
6	4284610	4284611	CC-2931	L13	Insertion Mobile	unknown-3_cRei
6	4284610	chromosome_08:2226531	CC-2931	L13	Translocation
6	4539318	4548777	CC-2931	L2	Duplication
6	4748865	4748868	CC-2931	L13	Insertion Mobile	CryptonF-1_cRei
6	4959414	4959416	CC-2931	L6	Insertion Mobile	CryptonF-1_cRei
6	4970189	4970196	CC-2931	L14	Insertion Mobile	unknown-3_cRei
6	5549277	5554260	CC-2931	L6	Contraction		satellite (manual)
6	5562658	5562660	CC-2931	L2	Insertion Mobile	EnSpm-3_cRei
6	6011313	6011314	CC-2931	L14	Insertion Mobile	CryptonF-1_cRei
6	6011313	6244343	CC-2931	L14	Inversion
6	6033678	6033684	CC-2931	L1	Insertion Mobile	CryptonF-1_cRei
6	6195074	6198035	CC-2931	L13	Duplication
6	6614394	6614394	CC-2931	L2	Expansion		satellite (TRF)
6	6859836	6862393	CC-2931	L13	Expansion		satellite (manual)
6	6986033	6986038	CC-2931	L13	Insertion Mobile	unknown-3_cRei
6	8244474	8244474	CC-2931	L13	Insertion Mobile	Chlamys-N4_cRei
6	10059503	10059519	CC-2931	L9	Insertion Mobile	CryptonF-1_cRei
6	10071230	10099011	CC-2931	L1	Duplication
7	138423	138426	CC-2931	L14	Insertion Mobile	CryptonF-1_cRei
7	933519	933520	CC-2931	L13	Insertion Mobile	MSAT-11_cRei
7	1030043	1030048	CC-2931	L14	Insertion Mobile	unknown-3_cRei
7	1075947	1075952	CC-2931	L13	Insertion Mobile	unknown-3_cRei
7	1076682	1076683	CC-2931	L13	Insertion Mobile	unknown-3_cRei
7	1076682	chromosome_11:2488998	CC-2931	L13	Translocation
7	1207269	1220268	CC-2931	L14	Duplication
7	1232708	1232717	CC-2931	L2	Expansion		satellite (manual)
7	1792548	1792549	CC-2931	L2	Insertion Mobile	Helitron2-7_cRei
7	2518913	2518914	CC-2931	L2	Insertion Mobile	CryptonF-1_cRei
7	2779348	2858819	CC-2931	L15	Duplication
7	3016930	3016931	CC-2931	L2	Expansion		satellite (manual)
7	3027417	3027417	CC-2931	L9	Expansion		satellite (SAT-5_cRei)
7	3391641	3391642	CC-2931	L1	Insertion Mobile	EnSpm-N3_cRei
7	3391641	3391642	CC-2931	L6	Insertion Mobile	EnSpm-N3_cRei
7	3881579	3881580	CC-2931	L13	Insertion Mobile	unknown-3_cRei
7	3881579	chromosome_03:5942712,chromosome_10:4784157	CC-2931	L13	Translocation
7	4152869	4154079	CC-2931	L11	Duplication
7	4154127	4154128	CC-2931	L11	Insertion Mobile	Dualen-4b_cRei
7	4578584	4578587	CC-2931	L9	Insertion Mobile	EnSpm-3_cRei
7	4769448	4769448	CC-2931	L13	Expansion		satellite (TRF)
7	5590891	5590891	CC-2931	L9	Duplication
7	5907460	5907463	CC-2931	L13	Insertion Mobile	unknown-3_cRei
8	2798	2861	CC-2931	L9	Contraction		microsatellite
8	187167	187168	CC-2931	L2	Expansion		satellite (TRF)
8	196138	196139	CC-2931	L1	Expansion		satellite (TRF)
8	196138	196139	CC-2931	L11	Expansion		satellite (TRF)
8	953497	953499	CC-2931	L11	Insertion Mobile	CryptonF-1_cRei
8	1088683	1088686	CC-2931	L6	Insertion Mobile	EnSpm-N3_cRei
8	1215999	1216001	CC-2931	L9	Insertion Mobile	Helitron2-7_cRei
8	1265134	1265135	CC-2931	L14	Expansion		satellite (TRF)
8	1266677	1266679	CC-2931	L1	Expansion		satellite (TRF)
8	1450067	1450067	CC-2931	L9	Expansion		microsatellite
8	1997641	2078894	CC-2931	L14	Duplication
8	2226525	2226526	CC-2931	L13	Insertion Mobile	unknown-3_cRei
8	2752089	2752091	CC-2931	L11	Insertion Mobile	CryptonF-1_cRei
8	3222924	3222930	CC-2931	L11	Insertion Mobile	Copia-N3_cRei
8	3948746	chromosome_03:5942712,chromosome_10:4784157	CC-2931	L13	Translocation
8	4036557	4036559	CC-2931	L9	Insertion Mobile	Helitron2-N7_cRei
8	4263727	4263735	CC-2931	L1	Expansion		5S rRNA array
8	4324324	4324949	CC-2931	L6	Contraction		5S rRNA array
8	4328010	4328010	CC-2931	L15	Expansion		5S rRNA array
8	4382377	4383565	CC-2931	L9	Contraction		microsatellite
9	12825	13062	CC-2931	L11	Contraction		microsatellite
9	12830	12966	CC-2931	L1	Contraction		microsatellite
9	259293	259294	CC-2931	L14	Insertion Mobile	Chlamys-N4_cRei
9	355793	378569	CC-2931	L2	Duplication
9	1323172	1354150	CC-2931	L2	Duplication
9	1595019	1602057	CC-2931	L15	Contraction		satellite (MSAT-4A_CR)
9	3052198	3070204	CC-2931	L13	Duplication
9	3216173	3216180	CC-2931	L11	Insertion Mobile	CryptonF-1_cRei
9	3375285	3375286	CC-2931	L9	Insertion Mobile	Helitron2-7_cRei
9	3873714	3879142	CC-2931	L2	Expansion		satellite (manual)
9	3928021	3929480	CC-2931	L13	Contraction		satellite (TRF)
9	4848449	4855197	CC-2931	L13	Insertion Mobile	unknown-3_cRei
9	4895602	4895606	CC-2931	L13	Insertion Mobile	unknown-12_cRei
9	5050392	5050392	CC-2931	L13	Insertion Mobile	Chlamys-N4_cRei
9	5080304	5080315	CC-2931	L15	Insertion Mobile	unknown-3_cRei
9	5124949	5125105	CC-2931	L15	Contraction		satellite (TRF)
9	5142262	5142268	CC-2931	L14	Insertion Mobile	EnSpm-N3_cRei
9	5205589	5205592	CC-2931	L13	Insertion Mobile	unknown-3_cRei
9	5289208	5289209	CC-2931	L11	Insertion Mobile	CryptonF-1_cRei
9	5289208	chromosome_11:1138886	CC-2931	L11	Translocation
9	5756443	5756444	CC-2931	L13	Insertion Mobile	unknown-3_cRei
9	5756443	chromosome_16:4354796	CC-2931	L13	Translocation
9	5886612	5907316	CC-2931	L2	Duplication
9	5916846	5916846	CC-2931	L14	Insertion Mobile	Chlamys-N4_cRei
9	6281497	6281500	CC-2931	L14	Insertion Mobile	unknown-12_cRei
10	404157	404158	CC-2931	L15	Insertion Mobile	CryptonF-2_cRei
10	404157	404159	CC-2931	L14	Insertion Mobile	CryptonF-1_cRei
10	758023	758024	CC-2931	L14	Expansion		satellite (TRF)
10	2032244	2064014	CC-2931	L11	Duplication
10	2162712	2162714	CC-2931	L15	Insertion Mobile	CryptonF-1_cRei
10	2453631	2453632	CC-2931	L14	Insertion Mobile	CryptonF-1_cRei
10	3551003	3553919	CC-2931	L13	Expansion		satellite (MSAT-4A_CR)
10	3595125	3600371	CC-2931	L11	Excision Mobile	EnSpm-N3_cRei
10	3595125	3600371	CC-2931	L14	Excision Mobile	EnSpm-N3_cRei
10	3601920	3601960	CC-2931	L2	Expansion		centromeric
10	3607802	3607805	CC-2931	L11	Insertion Mobile	EnSpm-N3_cRei
10	3633192	3635337	CC-2931	L14	Contraction		centromeric
10	3654091	3656084	CC-2931	L6	Contraction		satellite (TRF)
10	3852418	3852419	CC-2931	L13	Insertion Mobile	CryptonF-1_cRei
10	4784157	4784158	CC-2931	L13	Insertion Mobile	unknown-3_cRei
10	4784157	chromosome_07:3881579,chromosome_08:3948746	CC-2931	L13	Translocation
10	4784158	4784159	CC-2931	L13	Insertion Mobile	unknown-12_cRei
10	4959518	4959519	CC-2931	L14	Insertion Mobile	CryptonF-1_cRei
10	4959518	9006128	CC-2931	L14	Translocation
10	5320100	5320103	CC-2931	L15	Insertion Mobile	unknown-3_cRei
10	5481130	6291468	CC-2931	L6	Inversion
10	5591899	5591900	CC-2931	L13	Insertion Mobile	CryptonF-1_cRei
10	5647471	5647473	CC-2931	L15	Insertion Mobile	CryptonF-2_cRei
10	5715522	5715523	CC-2931	L13	Insertion Mobile	CryptonF-1_cRei
10	5715522	chromosome_12:5696904	CC-2931	L13	Translocation
10	5819107	5830084	CC-2931	L1	Deletion
10	6752157	6757076	CC-2931	L2	Duplication
10	6996653	6996655	CC-2931	L1	Insertion Mobile	CryptonF-1_cRei
10	7443600	7443608	CC-2931	L15	Insertion Mobile	unknown-3_cRei
10	7765523	7765524	CC-2931	L9	Expansion		satellite (MSAT-4A_CR)
10	7918878	7923936	CC-2931	L15	Deletion
10	8662003	8674745	CC-2931	L2	Duplication
10	9006122	9006123	CC-2931	L14	Insertion Mobile	CryptonF-1_cRei
10	9008142	9008147	CC-2931	L1	Insertion Mobile	unknown-3_cRei
11	150275	151566	CC-2931	L14	Duplication
11	294705	294736	CC-2931	L1	Expansion		satellite (TRF)
11	663811	663818	CC-2931	L9	Insertion Mobile	EnSpm-N3_cRei
11	1138886	1138887	CC-2931	L11	Insertion Mobile	CryptonF-1_cRei
11	1539004	1544636	CC-2931	L1	Duplication
11	1703743	1703744	CC-2931	L15	Insertion Mobile	CryptonF-1_cRei
11	2372080	2376545	CC-2931	L1	Duplication
11	2488998	2488999	CC-2931	L13	Insertion Mobile	unknown-3_cRei
11	2968013	2968106	CC-2931	L9	Contraction		satellite (TRF)
11	2973407	2973414	CC-2931	L13	Insertion Mobile	unknown-3_cRei
11	3689870	3690033	CC-2931	L14	Contraction		satellite (TRF)
11	3689870	3690519	CC-2931	L2	Contraction		satellite (TRF)
11	3689870	3691167	CC-2931	L6	Contraction		satellite (TRF)
11	3765164	3765169	CC-2931	L9	Insertion Mobile	Chlamys-N4_cRei
11	3944712	3944714	CC-2931	L9	Insertion Mobile	unknown-3_cRei
11	4028021	4028100	CC-2931	L13	Contraction		microsatellite
11	4028021	4028127	CC-2931	L11	Contraction		microsatellite
11	4042352	4042352	CC-2931	L14	Expansion		satellite (TRF)
12	403003	410828	CC-2931	L2	Duplication
12	451612	473558	CC-2931	L9	Duplication
12	642115	642173	CC-2931	L6	Contraction		microsatellite
12	707665	707668	CC-2931	L14	Insertion Mobile	CryptonF-1_cRei
12	952879	953247	CC-2931	L13	Contraction		satellite (TRF)
12	1394548	1394549	CC-2931	L13	Insertion Mobile	unknown-12_cRei
12	1516580	1516583	CC-2931	L13	Insertion Mobile	unknown-3_cRei
12	1560723	1560724	CC-2931	L6	Expansion		microsatellite
12	1560723	1560849	CC-2931	L14	Contraction		microsatellite
12	1884089	1884221	CC-2931	L14	Insertion Mobile	CryptonF-1_cRei
12	1884089	1884221	CC-2931	L14	Deletion
12	2502394	2502708	CC-2931	L11	Deletion
12	2502446	2502447	CC-2931	L6	Insertion Mobile	CryptonF-1_cRei
12	3081673	3081677	CC-2931	L1	Insertion Mobile	Chlamys-N4_cRei
12	3358983	3359040	CC-2931	L11	Contraction		microsatellite
12	3442378	3442379	CC-2931	L1	Expansion		satellite (manual)
12	3995642	3995645	CC-2931	L11	Expansion		satellite (MSAT-4B_CR)
12	4001347	4001348	CC-2931	L2	Expansion		satellite (MSAT-4B_CR)
12	4090578	4090579	CC-2931	L9	Insertion Mobile	Helitron2-7_cRei
12	5229569	5229572	CC-2931	L2	Insertion Mobile	CryptonF-2_cRei
12	6667649	6667650	CC-2931	L6	Expansion		centromeric
12	6716752	6716753	CC-2931	L14	Expansion		centromeric
12	6716895	6718976	CC-2931	L2	Contraction		centromeric
12	6755589	6755589	CC-2931	L13	Expansion		satellite (MSAT-5_cRei)
12	7656315	7656414	CC-2931	L9	Contraction		satellite (manual)
12	7656327	7656417	CC-2931	L6	Expansion		satellite (manual)
12	7656367	7656461	CC-2931	L15	Contraction		satellite (manual)
12	7800384	7800502	CC-2931	L2	Contraction		microsatellite
12	7909989	7910070	CC-2931	L2	Contraction		microsatellite
12	8880403	8880404	CC-2931	L9	Insertion Mobile	Helitron2-N7_cRei
12	9273201	9273206	CC-2931	L11	Insertion Mobile	Chlamys-N4_cRei
12	9490730	9511115	CC-2931	L15	Duplication
13	1390140	1395211	CC-2931	L14	Duplication
13	1420798	1421088	CC-2931	L6	Duplication
13	1580392	1580399	CC-2931	L2	Insertion Mobile	CryptonF-1_cRei
13	2060223	2060224	CC-2931	L15	Expansion		satellite (MSAT-4A_CR)
13	2060223	2060224	CC-2931	L9	Expansion		satellite (MSAT-4A_CR)
13	2077596	2077652	CC-2931	L9	Contraction		microsatellite
13	2349840	2351787	CC-2931	L2	Contraction		satellite (TRF)
13	2860299	2860311	CC-2931	L14	Insertion Mobile	unknown-3_cRei
13	2884307	2884313	CC-2931	L13	Insertion Mobile	CryptonF-1_cRei
13	3477991	3477993	CC-2931	L13	Insertion Mobile	CryptonF-1_cRei
13	3617937	3618057	CC-2931	L11	Contraction		satellite (MSAT-1D_CR)
13	3618994	3619083	CC-2931	L9	Contraction		satellite (MSAT-1D_CR)
13	3623726	3623846	CC-2931	L6	Expansion		satellite (MSAT-1D_CR)
13	3796166	3796168	CC-2931	L6	Insertion Mobile	CryptonF-1_cRei
13	4275620	4275621	CC-2931	L2	Expansion		centromeric
13	4707643	4707644	CC-2931	L1	Insertion Mobile	MSAT-11_cRei
14	1	163070	CC-2931	L1	Deletion
14	163007	163124	CC-2931	L13	Contraction		microsatellite
14	621503	621508	CC-2931	L9	Insertion Mobile	Helitron2-7_cRei
14	695124	695128	CC-2931	L11	Expansion		satellite (TRF)
14	698167	698420	CC-2931	L15	Contraction		satellite (TRF)
14	706146	706227	CC-2931	L9	Contraction		satellite (TRF)
14	1036999	1037002	CC-2931	L15	Insertion Mobile	CryptonF-1_cRei
14	1326925	1326925	CC-2931	L1	Expansion		satellite (TRF)
14	1675600	1675601	CC-2931	L9	Insertion Mobile	unknown-3_cRei
14	1675600	chromosome_17:637502	CC-2931	L9	Translocation
14	1784213	1784483	CC-2931	L13	Contraction		microsatellite
14	2850368	2850369	CC-2931	L6	Insertion Mobile	CryptonF-1_cRei
14	2971571	2971626	CC-2931	L13	Contraction		microsatellite
14	2971602	2971704	CC-2931	L9	Contraction		microsatellite
15	78407	93154	CC-2931	L15	Deletion		NCL gene family
15	138947	138948	CC-2931	L6	Insertion Mobile	CryptonF-1_cRei
15	467568	467754	CC-2931	L1	Contraction		microsatellite
15	669992	670064	CC-2931	L6	Contraction		microsatellite
15	750719	750722	CC-2931	L14	Insertion Mobile	Chlamys-N4_cRei
15	851208	851209	CC-2931	L15	Expansion		satellite (TRF)
15	851208	852003	CC-2931	L13	Contraction		satellite (TRF)
15	862759	862760	CC-2931	L13	Expansion		microsatellite
15	919043	919047	CC-2931	L6	Insertion Mobile	CryptonF-1_cRei
15	936699	936700	CC-2931	L15	Insertion Mobile	Helitron2-7_cRei
15	971468	971519	CC-2931	L15	Contraction		microsatellite
15	985511	985515	CC-2931	L13	Insertion Mobile	unknown-3_cRei
15	1155071	1157748	CC-2931	L14	Expansion		satellite (manual)
15	1371891	1371932	CC-2931	L15	Contraction		NCL gene family
15	2049202	2049207	CC-2931	L14	Insertion Mobile	unknown-3_cRei
15	2898489	2906095	CC-2931	L13	Duplication
15	2924211	2939343	CC-2931	L2	Duplication
15	3396330	3401866	CC-2931	L9	Expansion		centromeric
15	3461447	3461453	CC-2931	L2	Insertion Mobile	EnSpm-N3_cRei
15	3469498	3469654	CC-2931	L15	Contraction		microsatellite
15	3606747	3606747	CC-2931	L11	Expansion		satellite (TRF)
15	3629123	3629124	CC-2931	L6	Contraction		satellite (TRF)
15	3633688	3633880	CC-2931	L9	Contraction		satellite (TRF)
15	3634038	3634040	CC-2931	L11	Insertion Mobile	EnSpm-N3_cRei
15	3799514	3799515	CC-2931	L2	Expansion		microsatellite
15	3799514	3799515	CC-2931	L9	Expansion		microsatellite
15	3799629	3799779	CC-2931	L1	Contraction		microsatellite
15	3799655	3799779	CC-2931	L14	Contraction		microsatellite
15	3799655	3799820	CC-2931	L13	Contraction		microsatellite
15	3799722	3799779	CC-2931	L15	Contraction		microsatellite
15	3944863	3944865	CC-2931	L2	Inversion
15	3952765	3953075	CC-2931	L11	Contraction		satellite (TRF)
15	4203622	4203623	CC-2931	L9	Insertion Mobile	Helitron2-N7_cRei
15	4491049	4501788	CC-2931	L1	Duplication
16	850339	850343	CC-2931	L1	Insertion Mobile	unknown-3_cRei
16	1163121	1164871	CC-2931	L6	Deletion
16	1187866	1187868	CC-2931	L6	Insertion Mobile	unknown-3_cRei
16	1529759	1529761	CC-2931	L15	Insertion Mobile	MSAT-11_cRei
16	1879444	1879445	CC-2931	L14	Expansion		satellite (manual)
16	2072054	2072060	CC-2931	L13	Insertion Mobile	unknown-3_cRei
16	2756158	2756165	CC-2931	L13	Insertion Mobile	Chlamys-9_cRei
16	2952789	2952980	CC-2931	L14	Expansion		satellite (TRF)
16	3093506	3915599	CC-2931	L2	Inversion
16	3469281	3469284	CC-2931	L13	Insertion Mobile	EnSpm-N3_cRei
16	3475741	3475744	CC-2931	L13	Insertion Mobile	unknown-3_cRei
16	3494132	3505393	CC-2931	L13	Excision Mobile	EnSpm-3_cRei
16	3780854	3780855	CC-2931	L6	Expansion		satellite (TRF)
16	3780854	3781230	CC-2931	L9	Contraction		satellite (TRF)
16	3915599	4165002	CC-2931	L13	Inversion
16	3915602	3923750	CC-2931	L1	Excision Mobile	CryptonF-1_cRei
16	3915602	3923750	CC-2931	L2	Excision Mobile	CryptonF-1_cRei
16	3915602	3923750	CC-2931	L6	Excision Mobile	CryptonF-1_cRei
16	3915602	3923750	CC-2931	L14	Excision Mobile	CryptonF-1_cRei
16	3915602	3923750	CC-2931	L15	Excision Mobile	CryptonF-1_cRei
16	3915602	4156843	CC-2931	L6	Inversion
16	3915602	4160328	CC-2931	L1	Inversion
16	3915602	4160328	CC-2931	L9	Inversion
16	3915603	3923745	CC-2931	L11	Excision Mobile	CryptonF-1_cRei
16	3919886	3919886	CC-2931	L1	Expansion		satellite (TRF)
16	3925336	3925336	CC-2931	L1	Expansion		microsatellite
16	4156830	4164991	CC-2931	L15	Excision Mobile	CryptonF-1_cRei
16	4156830	4164991	CC-2931	L13	Excision Mobile	CryptonF-1_cRei
16	4156830	4164991	CC-2931	L14	Excision Mobile	CryptonF-1_cRei
16	4164991	5156122	CC-2931	L14	Inversion
16	4166679	4168070	CC-2931	L14	Duplication
16	4319289	4319289	CC-2931	L6	Expansion		satellite (TRF)
16	4354791	4354791	CC-2931	L13	Insertion Mobile	unknown-3_cRei
16	4375457	4375458	CC-2931	L6	Expansion		satellite (TRF)
16	4375457	4375458	CC-2931	L11	Expansion		satellite (TRF)
16	4375457	4375458	CC-2931	L14	Expansion		satellite (TRF)
16	4385386	4385807	CC-2931	L6	Expansion		microsatellite
16	4605572	4605574	CC-2931	L2	Insertion Mobile	EnSpm-3_cRei
16	5187039	5187151	CC-2931	L14	Contraction		microsatellite
16	5367875	5367885	CC-2931	L2	Insertion Mobile	unknown-3_cRei
16	5404797	5404804	CC-2931	L11	Insertion Mobile	CryptonF-1_cRei
16	5631094	5652288	CC-2931	L2	Deletion
16	5794679	5794680	CC-2931	L9	Expansion		microsatellite
16	5794679	5794766	CC-2931	L14	Contraction		microsatellite
16	6171536	6171548	CC-2931	L13	Insertion Mobile	CryptonF-1_cRei
16	6212142	6212143	CC-2931	L15	Insertion Mobile	Helitron2-7_cRei
16	6225178	6225179	CC-2931	L15	Expansion		satellite (TRF)
16	6506755	6507129	CC-2931	L6	Expansion		microsatellite
16	7513695	7513696	CC-2931	L6	Expansion		microsatellite
16	7924811	7959009	CC-2931	L9	Duplication
17	578095	578095	CC-2931	L14	Insertion Mobile	Chlamys-9_cRei
17	633781	633830	CC-2931	L9	Contraction		microsatellite
17	637488	637489	CC-2931	L9	Insertion Mobile	unknown-3_cRei
17	869258	869259	CC-2931	L2	Insertion Mobile	CryptonF-1_cRei
17	1295459	1295463	CC-2931	L13	Insertion Mobile	EnSpm-N3_cRei
17	2033173	2033174	CC-2931	L14	Insertion Mobile	EnSpm-N3_cRei
17	3004912	3004914	CC-2931	L2	Insertion Mobile	unknown-3_cRei
17	4377448	4377546	CC-2931	L11	Contraction		microsatellite
17	4489535	4489538	CC-2931	L13	Insertion Mobile	CryptonF-1_cRei
17	4768702	4768702	CC-2931	L1	Expansion		satellite (TRF)
17	5469033	5469034	CC-2931	L1	Expansion		microsatellite
17	5658667	5658796	CC-2931	L11	Expansion		satellite (TRF)
17	5972335	5978601	CC-2931	L13	Excision Mobile	EnSpm-N3_cRei
17	5976358	5976443	CC-2931	L9	Contraction		satellite (TRF)
17	6284695	6284908	CC-2931	L9	Expansion		microsatellite
TRF = Tandem Repeats Finder
